# Transcriptomic Response to Nitrogen Availability Highlights Signatures of Adaptive Plasticity During Tetraploid Wheat Domestication

**DOI:** 10.1101/2023.08.31.555682

**Authors:** Alice Pieri, Romina Beleggia, Tania Gioia, Hao Tong, Valerio di Vittori, Giulia Frascarelli, Elena Bitocchi, Laura Nanni, Elisa Bellucci, Fabio Fiorani, Nicola Pecchioni, Concetta De Quattro, Antonina Rita Limongi, Pasquale De Vita, Marzia Rossato, Ulrich Schurr, Jacques L. David, Zoran Nikoloski, Roberto Papa

**Author notes:** Corresponding authors contact: Roberto Papa; **Romina Beleggia**.

## Abstract

The domestication of crops, with the development of the agroecosystems, is associated with major environmental changes and represent a model to test the role of phenotypic plasticity. Here we investigated 32 genotypes representing key stages of tetraploid wheat domestication. We developed a dedicated pipeline combining RNA-Seq data, estimates of evolvability and *Q_ST_* to characterize the plasticity of gene expression and identify signatures of selection under different nitrogen conditions. The analysis of gene expression diversity showed contrasting results between primary and secondary domestication in relation to nitrogen availability. Indeed, nitrogen triggered the expression of twice the number of genes in durum wheat compared to emmer and wild emmer. *Q_ST_* distributions and *Q_ST_–F_ST_* comparisons revealed distinct selection signatures at each domestication stage. While primary domestication affected the expression of genes involved in biotic interactions, secondary domestication was associated with changes in expression of genes involved in metabolism of amino acids, particularly lysine. Selection signatures were found also in differentially expressed genes, specifically involved in nitrogen metabolism, such as *glutamate dehydrogenase*. Overall, our findings show that nitrogen availability had a pivotal role during the domestication and adaptive responses of a major food crop, with varying effects across different traits and growth conditions.
