## Supplementary Table S1 for "Transcriptomic Response to Nitrogen Availability Highlights Signatures of Adaptive Plasticity During Tetraploid Wheat Domestication"

### Sheet: 01
Supplementary Table S1 List of the 128 samples and reads mapping result.
	T. turgidum ssp. dicoccoides	T. turgidum ssp. dicoccum	T. turgidum ssp. durum
AVG input reads	6.64916e+06	6.80863e+06	7.00613e+06
AVG % mapping	85.96	86.75	86.89
AVG % mapping to genes	72.7432	72.4283	72.56
Sample	Genotype_number	Species	Variety	N_level	Number_input_reads	AVG_length_input_reads	Number_uniquely_mapped_reads	%_uniquely_mapped_reads	%_reads_mapped_to_GENES
Ti55	1	T. turgidum ssp. dicoccoides	BAZ 382	Low	8791429	198	7609120	0.8655	70.1173
Ti77	1	T. turgidum ssp. dicoccoides	BAZ 382	High	6048717	198	5238037	0.866	70.9132
Ti90	1	T. turgidum ssp. dicoccoides	BAZ 382	Low	7254634	198	6355214	0.876	72.2758
Ti70	1	T. turgidum ssp. dicoccoides	BAZ 382	High	5242866	198	4675824	0.8918	75.1964
Ti13	2	T. turgidum ssp. dicoccoides	PI 233288	Low	8477435	198	7383652	0.871	74.6007
Ti31	2	T. turgidum ssp. dicoccoides	PI 233288	High	6905834	198	6062031	0.8778	74.6272
Ti80	2	T. turgidum ssp. dicoccoides	PI 233288	High	6909106	197	5989397	0.8669	75.8131
Ti21	3	T. turgidum ssp. dicoccoides	PI 428014	High	5290963	198	4489703	0.8486	73.8468
Ti38	3	T. turgidum ssp. dicoccoides	PI 428014	Low	7444672	198	6519572	0.8757	73.0535
Ti59	3	T. turgidum ssp. dicoccoides	PI 428014	Low	6298692	198	5465122	0.8677	72.9521
Ti124	3	T. turgidum ssp. dicoccoides	PI 428014	High	6168201	198	5400636	0.8756	74.6091
Ti2	4	T. turgidum ssp. dicoccoides	PI 466991	High	5197761	198	4336989	0.8344	73.8318
Ti127	4	T. turgidum ssp. dicoccoides	PI 466991	High	5371917	198	4593180	0.855	74.1201
Ti5	4	T. turgidum ssp. dicoccoides	PI 466991	Low	8892936	198	7596891	0.8543	74.9834
Ti81	5	T. turgidum ssp. dicoccoides	IG 46504	High	4846728	197	4119821	0.85	72.6396
Ti61	5	T. turgidum ssp. dicoccoides	IG 46504	High	5420865	198	4686171	0.8645	73.5564
Ti89	5	T. turgidum ssp. dicoccoides	IG 46504	Low	5025097	198	4366924	0.869	73.9225
Ti95	6	T. turgidum ssp. dicoccoides	PI 538656	Low	6935055	198	5952399	0.8583	72.7086
Ti105	6	T. turgidum ssp. dicoccoides	PI 538656	High	5897849	198	5171515	0.8768	73.6183
Ti131	6	T. turgidum ssp. dicoccoides	PI 538656	High	7024272	198	6173175	0.8788	74.6099
Ti109	7	T. turgidum ssp. dicoccoides	PI 554584	High	7309162	198	4065873	0.5563	55.115
Ti94	7	T. turgidum ssp. dicoccoides	PI 554584	Low	6513965	198	5292586	0.8125	69.7449
Ti52	7	T. turgidum ssp. dicoccoides	PI 554584	High	9722424	198	8407775	0.8648	71.3302
Ti42	7	T. turgidum ssp. dicoccoides	PI 554584	Low	5878473	198	5218421	0.8877	72.904
Ti73	8	T. turgidum ssp. dicoccoides	PI 343446	High	5487225	198	4718975	0.86	72.2137
Ti143	8	T. turgidum ssp. dicoccoides	PI 343446	Low	6972904	198	6137910	0.8803	71.3735
Ti62	8	T. turgidum ssp. dicoccoides	PI 343446	High	5909274	198	5193851	0.8789	71.9453
Ti126	8	T. turgidum ssp. dicoccoides	PI 343446	Low	6295254	198	5547109	0.8812	72.1973
Ti40	9	T. turgidum ssp. dicoccoides	PI 352324	High	7566401	198	6558578	0.8668	73.3474
Ti88	9	T. turgidum ssp. dicoccoides	PI 352324	Low	7567232	198	6538144	0.864	73.3279
Ti35	9	T. turgidum ssp. dicoccoides	PI 352324	Low	8324138	198	7361159	0.8843	73.3523
Ti122	9	T. turgidum ssp. dicoccoides	PI 352324	High	7155351	198	6292484	0.8794	75.2553
Ti49	10	T. turgidum ssp. dicoccoides	PI 355459	Low	1612004	198	1399337	0.8681	72.9094
Ti30	10	T. turgidum ssp. dicoccoides	PI 355459	High	4614844	198	4026231	0.8725	72.1436
Ti96	10	T. turgidum ssp. dicoccoides	PI 355459	Low	12546066	198	11033104	0.8794	73.5012
Ti68	10	T. turgidum ssp. dicoccoides	PI 355459	High	6449983	198	5714272	0.8859	76.0986
Ti123	11	T. turgidum ssp. dicoccum	MG 5473	Low	6515385	198	5763271	0.8846	71.6543
Ti12	11	T. turgidum ssp. dicoccum	MG 5473	Low	7335446	198	6371955	0.8687	73.1007
Ti60	11	T. turgidum ssp. dicoccum	MG 5473	High	6325246	198	5547640	0.8771	73.3188
Ti133	11	T. turgidum ssp. dicoccum	MG 5473	High	9347701	198	8273650	0.8851	74.8448
Ti132	12	T. turgidum ssp. dicoccum	Lucanica	Low	6646334	198	5887407	0.8858	71.2314
Ti7	12	T. turgidum ssp. dicoccum	Lucanica	Low	5792998	198	5065140	0.8744	72.0206
Ti44	12	T. turgidum ssp. dicoccum	Lucanica	High	5823423	198	5060949	0.8691	72.7794
Ti128	12	T. turgidum ssp. dicoccum	Lucanica	High	9459043	198	8318145	0.8794	73.2306
Ti56	13	T. turgidum ssp. dicoccum	MG 5350	Low	7180983	198	6297577	0.877	70.7852
Ti129	13	T. turgidum ssp. dicoccum	MG 5350	Low	7600091	198	6479700	0.8526	71.4991
Ti41	13	T. turgidum ssp. dicoccum	MG 5350	High	6234566	198	5517109	0.8849	73.263
Ti101	13	T. turgidum ssp. dicoccum	MG 5350	High	5880871	198	5113983	0.8696	74.238
Ti140	14	T. turgidum ssp. dicoccum	MG 5293/1	Low	5072127	198	4458628	0.879	71.3384
Ti34	14	T. turgidum ssp. dicoccum	MG 5293/1	High	7217814	198	6330308	0.877	73.9853
Ti3	14	T. turgidum ssp. dicoccum	MG 5293/1	Low	7959570	198	6986258	0.8777	74.8671
Ti66	15	T. turgidum ssp. dicoccum	PI 74106	Low	7539699	198	6510240	0.8635	71.8528
Ti139	15	T. turgidum ssp. dicoccum	PI 74106	Low	3850593	198	3446938	0.8952	72.3235
Ti57	15	T. turgidum ssp. dicoccum	PI 74106	High	6877330	198	6028596	0.8766	72.9591
Ti98	15	T. turgidum ssp. dicoccum	PI 74106	High	9467516	198	8347398	0.8817	75.4178
Ti46	16	T. turgidum ssp. dicoccum	CItr 17675	High	6817078	198	5659078	0.8301	71.5163
Ti92	16	T. turgidum ssp. dicoccum	CItr 17675	Low	5219074	198	4496312	0.8615	72.8906
Ti75	16	T. turgidum ssp. dicoccum	CItr 17675	High	4843268	198	4092337	0.845	72.7779
Ti20	16	T. turgidum ssp. dicoccum	CItr 17675	Low	5013117	198	4315053	0.8608	74.8391
Ti63	17	T. turgidum ssp. dicoccum	PI 254169	Low	9614538	198	8340772	0.8675	72.1835
Ti79	17	T. turgidum ssp. dicoccum	PI 254169	Low	6952631	198	6105431	0.8781	74.3666
Ti50	17	T. turgidum ssp. dicoccum	PI 254169	High	6722802	198	5937340	0.8832	73.9876
Ti134	17	T. turgidum ssp. dicoccum	PI 254169	High	7817177	198	6931265	0.8867	73.9572
Ti37	18	T. turgidum ssp. dicoccum	PI 352347	High	7162552	198	4843394	0.6762	61.1082
Ti26	18	T. turgidum ssp. dicoccum	PI 352347	Low	6117510	198	5441261	0.8895	71.6925
Ti76	18	T. turgidum ssp. dicoccum	PI 352347	Low	6716018	198	5753964	0.8568	72.3439
Ti11	18	T. turgidum ssp. dicoccum	PI 352347	High	6054329	198	5206881	0.86	73.9104
Ti111	19	T. turgidum ssp. dicoccum	PI 470739	Low	7772399	198	6834708	0.8794	71.9154
Ti4	19	T. turgidum ssp. dicoccum	PI 470739	High	7201797	198	6113436	0.8489	73.0876
Ti64	19	T. turgidum ssp. dicoccum	PI 470739	Low	7245604	198	6411772	0.8849	73.5028
Ti113	19	T. turgidum ssp. dicoccum	PI 470739	High	7613783	198	6648017	0.8732	73.6409
Ti278	20	T. turgidum ssp. dicoccum	Molise Sel. Colli	Low	5293295	198	4472363	0.8449	68.8074
Ti239	20	T. turgidum ssp. dicoccum	Molise Sel. Colli	Low	4788564	198	4216864	0.8806	68.929
Ti91	20	T. turgidum ssp. dicoccum	Molise Sel. Colli	Low	6829422	198	5803035	0.8497	70.0185
Ti185	20	T. turgidum ssp. dicoccum	Molise Sel. Colli	High	7070397	198	6118683	0.8654	70.6152
Ti72	20	T. turgidum ssp. dicoccum	Molise Sel. Colli	High	5945438	198	5237094	0.8809	72.8848
Ti121	20	T. turgidum ssp. dicoccum	Molise Sel. Colli	Low	5457939	198	4781669	0.8761	73.2679
Ti117	20	T. turgidum ssp. dicoccum	Molise Sel. Colli	High	7071920	198	6191291	0.8755	73.7464
Ti284	20	T. turgidum ssp. dicoccum	Molise Sel. Colli	High	9303882	198	8262023	0.888	73.7188
Ti85	21	T. turgidum ssp. durum	Appulo	High	7409481	198	5477324	0.7392	67.2958
Ti53	21	T. turgidum ssp. durum	Appulo	High	5706048	198	5016385	0.8791	72.7632
Ti18	21	T. turgidum ssp. durum	Appulo	Low	6187990	198	5390753	0.8712	73.6342
Ti125	21	T. turgidum ssp. durum	Appulo	Low	7130203	198	6360415	0.892	73.649
Ti15	22	T. turgidum ssp. durum	Capeiti-8	Low	9534472	198	8255468	0.8659	73.7043
Ti23	22	T. turgidum ssp. durum	Capeiti-8	Low	7774487	198	6770477	0.8709	73.067
Ti135	22	T. turgidum ssp. durum	Capeiti-8	High	6493728	198	5711151	0.8795	74.3628
Ti29	22	T. turgidum ssp. durum	Capeiti-8	High	21812600	198	19296322	0.8846	74.6762
Ti137	23	T. turgidum ssp. durum	Cappelli	Low	5276007	198	4664340	0.8841	71.7937
Ti48	23	T. turgidum ssp. durum	Cappelli	High	6946222	198	6170530	0.8883	72.3465
Ti65	23	T. turgidum ssp. durum	Cappelli	Low	5336149	198	4709719	0.8826	72.5406
Ti106	23	T. turgidum ssp. durum	Cappelli	High	5548437	198	4896647	0.8825	74.3266
Ti108	24	T. turgidum ssp. durum	Cirillo	Low	6599836	198	5806271	0.8798	72.0245
Ti45	24	T. turgidum ssp. durum	Cirillo	Low	7824995	198	6961328	0.8896	72.4263
Ti142	24	T. turgidum ssp. durum	Cirillo	High	8710845	198	7588939	0.8712	72.581
Ti43	24	T. turgidum ssp. durum	Cirillo	High	5948816	198	5209206	0.8757	73.6511
Ti32	25	T. turgidum ssp. durum	Creso	Low	6748320	198	5953909	0.8823	70.9451
Ti112	25	T. turgidum ssp. durum	Creso	High	6381458	198	5518272	0.8647	72.7043
Ti36	25	T. turgidum ssp. durum	Creso	High	6853671	198	6030734	0.8799	72.921
Ti16	26	T. turgidum ssp. durum	Neodur	Low	5875110	198	5081605	0.8649	72.0211
Ti84	26	T. turgidum ssp. durum	Neodur	Low	6417296	198	5599701	0.8726	72.8777
Ti115	26	T. turgidum ssp. durum	Neodur	High	5641971	198	4943219	0.8762	73.4469
Ti33	26	T. turgidum ssp. durum	Neodur	High	7488004	198	6580809	0.8788	73.7877
Ti97	27	T. turgidum ssp. durum	Ofanto	Low	5536285	198	4670843	0.8437	71.497
Ti116	27	T. turgidum ssp. durum	Ofanto	High	5756815	198	5053698	0.8779	73.1393
Ti25	27	T. turgidum ssp. durum	Ofanto	High	5739671	198	5072297	0.8837	73.095
Ti71	27	T. turgidum ssp. durum	Ofanto	Low	6537415	198	5791268	0.8859	73.2082
Ti24	28	T. turgidum ssp. durum	Pedroso	High	6969856	198	5887742	0.8447	70.7355
Ti47	28	T. turgidum ssp. durum	Pedroso	Low	6650739	198	5888361	0.8854	71.2901
Ti78	28	T. turgidum ssp. durum	Pedroso	Low	5815474	197	5109455	0.8786	74.1553
Ti119	29	T. turgidum ssp. durum	PR22D89	Low	6244886	198	5478550	0.8773	71.7412
Ti58	29	T. turgidum ssp. durum	PR22D89	Low	8323650	198	7247485	0.8707	72.041
Ti1	29	T. turgidum ssp. durum	PR22D89	High	5096550	198	4425767	0.8684	75.6258
Ti22	29	T. turgidum ssp. durum	PR22D89	High	9000696	198	7910633	0.8789	75.828
Ti19	30	T. turgidum ssp. durum	Timilia	Low	5775162	198	5064037	0.8769	72.2801
Ti86	30	T. turgidum ssp. durum	Timilia	Low	9173735	198	7897428	0.8609	72.1838
Ti9	30	T. turgidum ssp. durum	Timilia	High	5558370	198	4834072	0.8697	74.37
Ti118	30	T. turgidum ssp. durum	Timilia	High	8455185	198	7424989	0.8782	74.5405
Ti27	31	T. turgidum ssp. durum	Trinakria	Low	6166099	198	5495617	0.8913	72.8281
Ti10	31	T. turgidum ssp. durum	Trinakria	High	8667353	198	7541947	0.8702	74.2992
Ti103	31	T. turgidum ssp. durum	Trinakria	High	7177298	198	6328252	0.8817	74.9194
Ti202	32	T. turgidum ssp. durum	Simeto	High	5928432	198	4195029	0.7076	62.3875
Ti184	32	T. turgidum ssp. durum	Simeto	Low	7309277	198	6338465	0.8672	69.348
Ti107	32	T. turgidum ssp. durum	Simeto	Low	6614999	198	5842226	0.8832	71.2959
Ti14	32	T. turgidum ssp. durum	Simeto	High	5643913	198	4753918	0.8423	71.4544
Ti267	32	T. turgidum ssp. durum	Simeto	Low	4682323	198	4139121	0.884	71.3554
Ti141	32	T. turgidum ssp. durum	Simeto	Low	7918503	198	6929007	0.875	71.6989
Ti144	32	T. turgidum ssp. durum	Simeto	High	6101627	198	5266647	0.8632	72.7143
Ti93	32	T. turgidum ssp. durum	Simeto	High	6809864	198	5936430	0.8717	73.9126
