## Supplementary Table S3 for "Transcriptomic Response to Nitrogen Availability Highlights Signatures of Adaptive Plasticity During Tetraploid Wheat Domestication"

### Sheet: Sheet1
Supplementary Table S3 Mean additive coefficient of variation (CVA) in gene expression for the three wheat taxa and loss of expression diversity during primary domestication (wild emmer to emmer, Lpd), secondary domestication (emmer to durum wheat, Lsd) and both processes (wild emmer to durum wheat), based on averaged CVA values. Calculated using two gene subgroups (6,991 DEGs and 25,367 not DEGs…
				Loss of expression diveristy
6,991 DEGs	wild emmer	emmer	durum wheat	Lpd	Lsd	both
CVA high N	0.057	0.052	0.042	8.8	18.3	25.4
CVA low N	0.072	0.061	0.052	15.1	14.5	27.4
				Loss of expression diveristy
6,991 DEGs	wild emmer	emmer	durum wheat	Lpd	Lsd	both
CVA high N	0.062	0.056	0.048	9.7	14.3	22.6
CVA low N	0.074	0.061	0.054	17.6	11.5	27
