## Supplementary Table S7 for "Transcriptomic Response to Nitrogen Availability Highlights Signatures of Adaptive Plasticity During Tetraploid Wheat Domestication"

### Sheet: 07
Supplementary Table S7 Functional annotations of DEGs between each pair of subspecies under all N conditions, with corresponding log2FC values.
DEGs putatively under selection
DEGs between N+N-
DEGs between N+N- AND und. sel			log2FC
			wild emmer vs emmer		emmer vs durum		wild emmer vs durum
Gene	Function	Category	high N	low N	high N	low N	high N	low N
TraesCS4B03G0445400	S-acyltransferase	C metabolism - Fatty acids metabolism				2.49098
TraesCS2B03G0633800	Malic enzyme	C metabolism - Other			0.763462		0.759526
TraesCS2A03G0368700	SNF1-related protein kinase regulatory subunit gamma 1	Kinase					-1.18908
TraesCS3B03G1529100	Protein kinase-like protein	Kinase			1.43589
TraesCS3A03G0416700	Dynein light chain	mitotic nuclear division						2.04379
TraesCS3B03G1079400	2-C-methyl-D-erythritol 4-phosphate cytidylyltransferase	N - terpenoid biosynthesis				1.3561	1.53878	1.54865
TraesCS5A03G1132400	NAD(P)-binding rossmann-fold protein	N metabolism			3.32743	3.23285	3.99393	3.66141
TraesCS4B03G0460700	Protein SUPPRESSOR OF GENE SILENCING 3	Post-transcriptional gene silencing (PTGS)			1.14785
TraesCS3A03G0552200	Zinc finger FYVE domain-containing protein 26	Protein binding			3.97588	3.97682	3.51323	4.02096
TraesCS2B03G0814400	OTU domain-containing protein	Protein deubiquitination			0.991064	1.25527
TraesCS3A03G1201400	Abscisic stress ripening protein	Stress			4.96499	5.07331	4.90375	4.4703
TraesCS5A03G0325900	SGF29 tudor-like domain-containing protein	Transcription factor			1.98015
TraesCS1B03G0027900	Ankyrin repeat family protein				-1.47902		-1.78408
TraesCS2A03G0329500	Pentatricopeptide repeat-containing protein				-2.51569
TraesCS2A03G0372400	RNA binding protein				1.56157	1.96395	1.78573	2.18005
TraesCS3B03G1073200	U3 small nucleolar RNA-associated protein 18-like protein						2.65972
TraesCS5A03G0725000	RNA-binding family protein					1.78112	2.12169
TraesCS5B03G1123600	3-phosphoshikimate 1-carboxyvinyltransferase				-2.50466	-2.3612	-2.96818	-3.23408
TraesCS7A03G0826800	1,4-alpha-glucan branching enzyme, putative	C metabolism - starch biosynthesis			-1.96585	-2.84609
TraesCS2A03G0732600	Alkaline/neutral invertase	C metabolism -					-1.006
TraesCS5B03G1302000	Long-chain-fatty-acid CoA ligase, putative	C metabolism - Fatty acids metabolism					3.62894
TraesCS1B03G0916100	1-acyl-sn-glycerol-3-phosphate acyltransferase	C metabolism - Fatty acids metabolism		1.99643			2.43511	2.30007
TraesCS4B03G0154400	Calcineurin B-like protein	Calcium sensors					2.67742
TraesCS5B03G0878300	Heavy metal-associated protein	Copper transport					4.32618
TraesCS1A03G0748300	Expansin	Development	1.52863
TraesCS1B03G1249300	Lectin receptor kinase	Kinase					-4.17588
TraesCS3B03G1170800	Kinase family protein	Kinase			1.33757
TraesCS4A03G1197000	Leucine-rich receptor-like protein kinase family protein	Kinase		-5.69645
TraesCS7B03G0851000	Galactokinase	Kinase					-1.33044
TraesCS3A03G0399500	Protein glycosylationmyb-like TTH transcriptional regulator	lipid metabolic process			1.44252
TraesCS1B03G0335100	Gamma-tubulin complex component	mitotic nuclear division					-1.58683
TraesCS1B03G0280400	SERINE CARBOXYPEPTIDASE-LIKE	N - AA metabolism			1.74626
TraesCS3A03G0008400	3-ketoacyl-CoA thiolase	N - AA metabolism - isoleucine degradation				2.37627
TraesCS3B03G0797300	Glutamate carboxypeptidase 2	N - AA metabolism					1.82264
TraesCS4A03G0663800	Cathepsin B-like cysteine protease	N - AA metabolism					2.74798
TraesCS5A03G0764900	NC domain-containing protein	N metabolism	2.21839
TraesCS7A03G0549500	Alanine--tRNA ligase	Nucleic acid binding		-1.64769
TraesCS3A03G0666000	DNA repair helicase	Nucleotide-excision repair			-1.22136
TraesCS5B03G0592100	2-oxoglutarate (2OG) and Fe(II)-dependent oxygenase superfamily protein	Oxidoreductase activity			2.35557
TraesCS6B03G0306000	Chlorophyll a-b binding protein, chloroplastic	Photosynthesis			4.44655
TraesCS2A03G0225000	Peroxiredoxin	Stress - Antioxidant		-2.62067
TraesCS7A03G0072900	Glutathione S-transferase	Stress - Antioxidant - glutathione-mediated detoxification	3.69361				3.11603
TraesCS1B03G0341500	Peroxisomal membrane (Mpv17/PMP22) family protein	Transporter					-2.59162
TraesCS2A03G0953900	Mechanosensitive ion channel protein	Transporter			-1.01756
TraesCS5B03G0098200	fiber (DUF1218)			-4.12899		3.0937
TraesCS7A03G0065900	S-adenosyl-L-methionine-dependent methyltransferases superfamily protein		-1.9904				-1.51601
TraesCS7A03G0262200	Thiopurine S-methyltransferase, putative		1.76206
TraesCS4B03G0715000	4-coumarate--CoA ligase family protein	Various secondary metabolites https://www.pnas.org/doi/10.1073/pnas.0307307101			2.82016	3.14776	2.77513
TraesCS2A03G0941300	Glutamate dehydrogenase	N - AA metabolism					2.69254
TraesCS3B03G1074200	Tropinone reductase-like protein	N - biosynthesis pathway of tropane alkaloids			2.49498		2.67471
TraesCS2B03G1389200	Early light-induced protein 2, chloroplastic	Photosynthesis			2.11961	2.33268
TraesCS5B03G0023400	ERD (Early-responsive to dehydration stress) family protein	Stress			2.08611	2.58834
TraesCS3A03G0368600	Lin-54	Transcription factor - Lin-54, component of the DREAM (MuvB/DRM) complex controlling cell cycle gene expression			1.59783	2.22134
TraesCS2B03G0150500	Sulfotransferase	biosynthesis of tryptophan - and phenylalanine- derived glucosinolates		2.65419
TraesCS7A03G0245500	Xyloglucan endotransglucosylase/hydrolase	C metabolism -	4.37835
TraesCS7A03G0008400	Acyl-coenzyme A oxidase	C metabolism - Fatty acids metabolism			2.49969
TraesCS7B03G0347000	Diacylglycerol O-acyltransferase 2	C metabolism - Fatty acids metabolism					1.84296
TraesCS1A03G0560800	Pyruvate kinase	C metabolism - Glycolisis	-2.45719
TraesCS1B03G0340400	Dihydrolipoyl dehydrogenase	C metabolism - Glycolisis				-1.35027
TraesCS1B03G0192000	Receptor-like protein kinase	Kinase	8.76635	8.68769
TraesCS2A03G1236700	Serine/threonine-protein kinase	Kinase					2.25033
TraesCS3A03G1234200	Receptor-like protein kinase	Kinase					-5.58946
TraesCS3B03G0890600	Sphingosine kinase, putative	Kinase	2.79246	3.36002
TraesCS3B03G1384200	receptor-like protein kinase-related family protein	Kinase				-2.21059	-1.76191
TraesCS4A03G0111000	Cyclin-dependent kinase 2-interacting protein	Kinase					2.39773
TraesCS4B03G0956400	Leucine-rich repeat receptor protein kinase family protein	Kinase					4.20418
TraesCS7A03G1047300	Serine/threonine-protein kinase	Kinase		5.53898
TraesCS7B03G0770000	Nucleoside diphosphate kinase	Kinase	-5.37591
TraesCS7B03G1243400	Receptor-like protein kinase	Kinase			-9.33299	-8.10242
TraesCS1B03G1247100	Phosphoglucan phosphatase LSF1	N - AA metabolism			-1.76815	-1.70096	-1.80157
TraesCS3B03G0749700	1-aminocyclopropane-1-carboxylate deaminase/D-cysteine desulfhydrase	N - AA metabolism	7.32121		-7.14231
TraesCS2B03G0103100	Terpene cyclase/mutase family member	N - terpenoid biosynthesis				3.98367
TraesCS1B03G0002400	Nucleic acid-binding, OB-fold-like protein	Nucleic acid binding				-1.33267
TraesCS4A03G0896400	B3 domain-containing protein	Nucleic acid binding			-2.3097
TraesCS7B03G0323900	Protein enhanced downy mildew 2	Protein binding					-3.42773
TraesCS1B03G0310600	F-box protein	Stress					-3.69779
TraesCS5A03G0067600	F-box protein	Stress					-2.69842
TraesCS1A03G0083400	Disease resistance protein RPM1	Stress				-6.46569
TraesCS5B03G1332700	Disease resistance protein RPM1	Stress			7.2335	7.4434		7.23965
TraesCS1B03G0898000	RING/U-box protein	Transcription factor				4.6166
TraesCS1B03G0182400	Nuclear factor related to kappa-B-binding protein	Transcription factor			-1.47109
TraesCS6B03G0438400	Peptidylprolyl isomerase	Transcription factor			5.50762
TraesCS1B03G0915800	Cyclic nucleotide-gated channel	Transporter					4.6924
TraesCS1A03G0120100	Arginine/serine-rich splicing factor, putative						1.30721
TraesCS2A03G0217200	Vacuolar sorting receptor family protein						2.76243
TraesCS2A03G0599200	MD-2-related lipid recognition domain-containing protein / ML domain-containing protein						0.905244
TraesCS2A03G1220500	DNA polymerase I						-1.22889
TraesCS2B03G0617600	Tetratricopeptide repeat (TPR)-like superfamily protein				-5.89303
TraesCS2B03G1267800	CsAtPR5				-2.02736
TraesCS3A03G1008900	Tyrosine-protein phosphatase non-receptor type 23				2.96914
TraesCS3A03G1065700	Regulator of Vps4 activity in the MVB pathway protein						1.16639	1.24941
TraesCS3B03G0370300	WD40 repeat-containing protein					-1.88123
TraesCS4A03G1008000	Alcohol dehydrogenase, putative						2.36662
TraesCS4B03G0978100	Metacaspase-1				4.40859
TraesCS5A03G1135400	Chaperone DnaJ				3.69325	3.60574	3.3196
TraesCS5B03G0960800	Deoxyhypusine synthase				-3.25622
TraesCS5B03G1309900	Conserved oligomeric Golgi complex subunit 2				1.61941
TraesCS6B03G1290700	integral membrane metal-binding family protein (DUF2296)					1.74439
TraesCS7A03G0136300	LMBR1-like membrane protein			1.34689
TraesCS7B03G0226800	Annexin						2.64724
TraesCS7B03G0358400	Tm-1 protein		-2.37088	-2.59853
TraesCS7B03G1245900	transmembrane protein, putative (DUF594)				5.52302	5.11461
