## Supplementary Table S8 for "Transcriptomic Response to Nitrogen Availability Highlights Signatures of Adaptive Plasticity During Tetraploid Wheat Domestication"

### Sheet: 08
Supplementary Table S8 Functional annotation of the 101 genes selected by the integration of selection signatures and differential expression analysis between N conditions.
			log2FC between N conditions
Gene	Function	Category	wild emmer	emmer	durum wheat
TraesCS2A03G0941300	Glutamate dehydrogenase	N - AA metabolism			-1.31694
TraesCS3B03G1074200	Tropinone reductase-like protein	N - alkaloyds biosynthesis	-0.634396	-0.645679	-1.29287
TraesCS2B03G1389200	Early light-induced protein 2, chloroplastic	Photosynthesis		-0.769742	-0.674314
TraesCS5B03G0023400	ERD (Early-responsive to dehydration stress) family protein	Stress response			0.89136
TraesCS4B03G0715000	4-coumarate--CoA ligase family protein		0.865005	0.663178	1.15622
TraesCS3A03G0368600	Dbj|BAA92898.1				0.693052
TraesCS7B03G0450900	ABC transporter family protein	ABC transporter			-1.81328
TraesCS7B03G0424200	GDT1-like protein	ABC transporter	0.372555
TraesCS7B03G0393800	Beta-glucosidase, putative	C metabolism	2.01367		2.33092
TraesCS3B03G0498500	Beta-glucosidase, putative	C metabolism			0.450177
TraesCS5B03G0207100	Purple acid phosphatase	C metabolism			0.478852
TraesCS2B03G0982100	PURPLE ACID PHOSPHATASE family protein	C metabolism	1.63167
TraesCS6B03G0064400	Acetyltransferase component of pyruvate dehydrogenase complex	C metabolism - Glycolisis		0.299327	0.30429
TraesCS1A03G0163300	Dihydrolipoyl dehydrogenase	C metabolism - Glycolisis			0.700261
TraesCS6A03G0381800	Glyceraldehyde-3-phosphate dehydrogenase	C metabolism - Glycolisis	0.526358
TraesCS7A03G0978800	DUF1680 domain protein	C metabolism - L-arabinose metabolic process			-0.727958
TraesCS5A03G1060600	Chloride channel protein	Chloride transport			1.27377
TraesCS7B03G0682100	Protein DJ-1	Class I glutamine amidotransferase-like			0.376893
TraesCS2A03G0913500	UDP-glycosyltransferase	Cytokinin-glucosides biosynthesis		1.86951
TraesCS7A03G1198800	MMS19 nucleotide excision repair protein-like protein	DNA repair/transcription protein			-0.546473
TraesCS2B03G1058700	3-oxo-5-alpha-steroid 4-dehydrogenase 3	Fatty acids metabolism ()			0.540005
TraesCSU03G0269300	Digalactosyldiacylglycerol synthase 1, chloroplastic	galactolipid biosynthesis		-0.989378	-0.859458
TraesCS2B03G0858800	Ferric reduction oxidase 7	iron reduction and absorption			0.754724
TraesCS1B03G0344400	Fe/S biogenesis protein nfuA	iron-sulfur cluster binding			-0.304552
TraesCS6A03G0775300	Potassium transporter	K transporter		1.25827
TraesCS3B03G1080500	2-succinyl-6-hydroxy-2,4-cyclohexadiene-1-carboxylate synthase	K2 vitamin synthesis ()	0.584534		0.485713
TraesCS4B03G0124200	Inositol-tetrakisphosphate 1-kinase	Kinase		1.06822
TraesCS3B03G0269600	Leucine-rich repeat receptor-like protein kinase family protein	Kinase	-0.90899		-0.657346
TraesCS6A03G0735900	Protein kinase	Kinase	-1.06936
TraesCS2A03G1215000	protein kinase family protein	Kinase			0.430469
TraesCS1B03G1014600	Serine/threonine-protein kinase	Kinase	-1.2938
TraesCS2B03G1113000	SHR5-receptor-like kinase	Kinase	0.672173
TraesCS2A03G0873100	Ergosterol biosynthetic protein 28	Membrane protein		0.668112
TraesCS5A03G0308900	Aspartic proteinase Asp1	N - AA metabolism	0.665469
TraesCS2A03G0424300	lysine ketoglutarate reductase trans-splicing-like protein (DUF707)	N - AA metabolism			0.543285
TraesCS6A03G0585900	Methionine aminopeptidase	N - AA metabolism			0.486293
TraesCS6B03G0993600	Methionine aminopeptidase	N - AA metabolism			0.403953
TraesCS5B03G0369100	2-isopropylmalate synthase	N - AA metabolism - L-leucine biosynthesis			-0.432152
TraesCS2B03G0900800	Indole-3-glycerol phosphate synthase	N - AA metabolism - L-tryptophan biosynthesis	0.569482	0.355707	0.540464
TraesCS5B03G1306200	Aspartokinase	N - AA metabolism - superpathway of L-lysine, L-threonine and L-methionine biosynthesis			0.353423
TraesCS6B03G0351200	Terpene cyclase/mutase family member	N - terpenoid biosynthesis			0.810924
TraesCS2A03G0787400	DIS3-like exonuclease 2	Nucleic acid-binding proteins			0.641197
TraesCS2A03G1213200	Replication protein A 70 kDa DNA-binding subunit A	Nucleic acid-binding proteins			-0.699219
TraesCS5A03G0518500	RNA binding protein	Nucleic acid-binding proteins		-0.44881
TraesCS2A03G1215300	Early light-induced protein 2, chloroplastic	Photosynthesis	-1.21464	-0.958675	-0.979998
TraesCS2B03G0857700	26S proteasome non-ATPase regulatory subunit	Protein binding			-0.408459
TraesCS7A03G1128400	BTB/POZ domain-containing protein	Protein binding			-0.46624
TraesCS2B03G0873700	Pentatricopeptide repeat-containing protein	Protein binding	0.521263
TraesCS2A03G0458600	Pentatricopeptide repeat-containing protein family	Protein binding			0.393996
TraesCSU03G0042500	Chymotrypsin inhibitor	Response to wounding		3.0223
TraesCS1A03G0247700	Sodium/hydrogen exchanger	Sodium transporter	-0.662897	-0.703372	-0.511353
TraesCS2A03G0441100	F-box family protein	Stress response			0.460782
TraesCS5B03G0062900	F-box protein	Stress response			-0.383038
TraesCS3B03G0507800	Peroxidase	Stress response	1.66545
TraesCS2B03G0839500	Peroxidase	Stress response	0.49658
TraesCS1B03G0756200	Thioredoxin superfamily protein	Stress response			0.579044
TraesCS5B03G0096400	Disease resistance protein (NBS-LRR class) family	Stress response/Antimicrobial response protein		-0.77745	-0.467092
TraesCS3A03G0622800	Mitogen-activated protein kinase	Stress response/Kinase			0.294545
TraesCS5B03G0909100	Low temperature and salt responsive protein	Stress responsive protein			-0.300334
TraesCS5A03G1214500	NAC domain protein	Transcription factors	1.21586
TraesCS7A03G0781800	NAC domain-containing protein, putative	Transcription factors			-1.67165
TraesCS1B03G0552000	RING finger protein	Transcription factors			0.540584
TraesCS7A03G1288800	Transcription factor	Transcription factors			0.505172
TraesCS2B03G1379100	3-oxoacyl-[acyl-carrier-protein] synthase 3	Transporter	0.447755		0.298814
TraesCS3A03G0553500	Heavy metal transport/detoxification superfamily protein	Transporter	1.02363
TraesCS1A03G1034500	Mitochondrial carrier-like protein	Transporter			0.523809
TraesCS3B03G0727200	Nucleobase ascorbate transporter	Transporter	1.35107
TraesCS6A03G0149600	Protein DETOXIFICATION	Transporter			0.542871
TraesCS4B03G0083400	Importin-5	Transporter			-0.395311
TraesCS6A03G0856000	zinc/iron-chelating domain protein	Zinc transporter	1.52729	0.999093
TraesCS3A03G0572300	3R-hydroxymyristoyl-dehydratase-hydroxymyristoyl ACP dehydrase isoform 1				0.423074
TraesCS6B03G1191000	Alcohol dehydrogenase				0.260578
TraesCS3B03G0987300	Aldo-keto reductase		-1.20384	-1.23945	-0.797111
TraesCS1B03G0711900	Annexin			0.777618
TraesCS6A03G0693200	ATP-dependent Clp protease ATP-binding subunit clpX				0.500482
TraesCS6A03G0814700	ATP-dependent RNA helicase family protein				0.386384
TraesCS5B03G0425000	Autophagy-related protein				-0.542113
TraesCS4B03G0135700	Cathepsin B-like cysteine protease				0.354742
TraesCS2A03G1039800	DAG protein, chloroplastic				0.502509
TraesCS4B03G0698000	DnaJ domain-containing protein		0.623027		0.565119
TraesCS5B03G0549300	DUF4228 domain protein				1.84271
TraesCS2A03G0239300	E3 ubiquitin-protein ligase		0.717251
TraesCS5B03G1105700	GTPase obg				0.700976
TraesCS2A03G0239500	GTPase obg				0.362327
TraesCS1B03G0807700	Immediate early response 3-interacting 1			-0.773043
TraesCS2A03G1037400	Maltose excess protein 1-like, chloroplastic				0.586776
TraesCS3B03G0829800	Neuronal acetylcholine receptor subunit alpha-5			0.69859
TraesCS7B03G0113000	Nodulin-like / Major Facilitator Superfamily protein				0.387592
TraesCS3A03G0424800	Oxygen-dependent choline dehydrogenase		0.988712
TraesCS1B03G0909500	plant/protein (DUF1995)				1.33742
TraesCS2B03G0629700	Protein curvature thylakoid chloroplastic-like				1.16139
TraesCS7A03G0854000	Protein DJ-1				0.461063
TraesCS3B03G0717500	Ras-like protein				-0.350354
TraesCS5B03G1289500	Ras-related protein, expressed				0.568128
TraesCS1B03G0960200	RNA ligase/cyclic nucleotide phosphodiesterase family protein				0.44062
TraesCS5A03G0490200	Sulfite exporter TauE/SafE family protein			1.04448
TraesCS2B03G0777600	TBC1 domain family member				-0.351033
TraesCS2B03G1082100	tRNA sulfurtransferase				-0.522065
TraesCS2A03G0892400	Ubiquinone/menaquinone biosynthesis methyltransferase			0.777126	0.639486
TraesCS7A03G1267400	Ubiquitin system component CUE protein				0.534612
TraesCS5B03G0233300	UPF0176 protein		0.57491
